# ecPath detects ecDNA in tumors from histopathology images

**DOI:** 10.1101/2024.11.13.623494

**Authors:** Mudra Choudhury, Lihe Liu, Anamika Yadav, Owen Chapman, Zahra Ahmadi, Raneen Younis, Chinmay Sharma, Navansh Goel, Sunita Sridhar, Rishaan Kenkre, Aditi Dutta, Shanqing Wang, Eldad Shulman, Saugato Rahman Dhruba, Danh-Tai Hoang, Kevin Tharp, Megan Paul, Denise Malicki, Kevin Yip, Eytan Ruppin, Lukas Chavez, Sanju Sinha

## Abstract

Circular extrachromosomal DNA (ecDNA) can drive tumor initiation, progression and resistance in some of the most aggressive cancers and is emerging as a promising anti-cancer target. However, detection currently requires costly whole-genome sequencing (WGS) or labor-intensive cytogenetic or FISH imaging, limiting its application in routine clinical diagnosis. To overcome this, we developed ***ecPath*** (<u>ec</u>DNA from histo<u>path</u>ology), a computational method for predicting ecDNA status from routinely available hematoxylin and eosin (H&E) images. ecPath implements a deep-learning method we call transcriptomics-guided learning, which utilizes both transcriptomics and H&E images during the training phase to enable successful ecDNA prediction from H&E images alone, a task not achievable with models trained on H&E images only. It is trained on more than 6,000 tumor whole-slide images from the TCGA cohort with the best performance in predicting ecDNA status in brain and stomach tumors (average AUC=0.78). ecPath revealed that ecDNA-positive tumors are enriched with pleomorphic, larger and high-density nuclei. Testing in an independent cohort, ecPath predicted ecDNA status of 985 pediatric brain tumor patients with an AUC of 0.72. Finally, we applied ecPath to identify ecDNA-positive tumors in the TCGA cohort for which no WGS data were available. Like WGS-based ecDNA-positive labels, the predicted ecDNA-positive status also identify poor prognoses for low grade glioma patients. These results demonstrate that ecPath enables the detection of ecDNA from routinely available H&E imaging alone and help nominate aggressive tumors with ecDNA to study and target it.
