## Supplementary material for "ecPath detects ecDNA in tumors from histopathology images": Table S6

### Sheet: Supplementary_File_2_TCGA_ecDNA
TCGA_patient_ID	cancer_type	avg_ecDNA_prediction_score	ecDNA_thrshold	Predicted_ecDNA_label
TCGA-CS-4942	LGG	0.0941473	0.314791	0
TCGA-CS-4943	LGG	0.156653	0.314791	0
TCGA-CS-5394	LGG	0.183916	0.314791	0
TCGA-CS-6188	LGG	0.364497	0.314791	1
TCGA-CS-6666	LGG	0.237113	0.314791	0
TCGA-CS-6667	LGG	0.0812617	0.314791	0
TCGA-CS-6670	LGG	0.122582	0.314791	0
TCGA-DB-5270	LGG	0.150688	0.314791	0
TCGA-DB-5274	LGG	0.0623451	0.314791	0
TCGA-DB-5275	LGG	0.102688	0.314791	0
TCGA-DB-5277	LGG	0.106306	0.314791	0
TCGA-DB-5281	LGG	0.164419	0.314791	0
TCGA-DB-A4X9	LGG	0.237916	0.314791	0
TCGA-DB-A4XA	LGG	0.292936	0.314791	0
TCGA-DB-A4XB	LGG	0.1416	0.314791	0
TCGA-DB-A4XC	LGG	0.190974	0.314791	0
TCGA-DB-A4XD	LGG	0.148034	0.314791	0
TCGA-DB-A4XE	LGG	0.153985	0.314791	0
TCGA-DB-A4XF	LGG	0.21437	0.314791	0
TCGA-DB-A4XG	LGG	0.189101	0.314791	0
TCGA-DB-A4XH	LGG	0.0985965	0.314791	0
TCGA-DB-A64L	LGG	0.0710709	0.314791	0
TCGA-DB-A64O	LGG	0.209078	0.314791	0
TCGA-DB-A64P	LGG	0.128171	0.314791	0
TCGA-DB-A64Q	LGG	0.209001	0.314791	0
TCGA-DB-A64R	LGG	0.0699293	0.314791	0
TCGA-DB-A64S	LGG	0.123351	0.314791	0
TCGA-DB-A64U	LGG	0.11777	0.314791	0
TCGA-DB-A64V	LGG	0.158816	0.314791	0
TCGA-DB-A64W	LGG	0.17457	0.314791	0
TCGA-DB-A64X	LGG	0.176552	0.314791	0
TCGA-DB-A75K	LGG	0.0906229	0.314791	0
TCGA-DB-A75L	LGG	0.16676	0.314791	0
TCGA-DB-A75M	LGG	0.130896	0.314791	0
TCGA-DB-A75O	LGG	0.209512	0.314791	0
TCGA-DB-A75P	LGG	0.514729	0.314791	1
TCGA-DH-5140	LGG	0.103256	0.314791	0
TCGA-DH-5141	LGG	0.0520777	0.314791	0
TCGA-DH-5142	LGG	0.109351	0.314791	0
TCGA-DH-5144	LGG	0.127698	0.314791	0
TCGA-DH-A66B	LGG	0.0944454	0.314791	0
TCGA-DH-A66D	LGG	0.166625	0.314791	0
TCGA-DH-A66F	LGG	0.0893239	0.314791	0
TCGA-DH-A66G	LGG	0.114874	0.314791	0
TCGA-DH-A7UR	LGG	0.155419	0.314791	0
TCGA-DH-A7US	LGG	0.0726511	0.314791	0
TCGA-DH-A7UT	LGG	0.367644	0.314791	1
TCGA-DH-A7UU	LGG	0.117167	0.314791	0
TCGA-DH-A7UV	LGG	0.156018	0.314791	0
TCGA-DU-5853	LGG	0.123401	0.314791	0
TCGA-DU-5855	LGG	0.218851	0.314791	0
TCGA-DU-5871	LGG	0.0637	0.314791	0
TCGA-DU-6393	LGG	0.0551311	0.314791	0
TCGA-DU-6394	LGG	0.14726	0.314791	0
TCGA-DU-6395	LGG	0.0537556	0.314791	0
TCGA-DU-6396	LGG	0.149643	0.314791	0
TCGA-DU-6400	LGG	0.139713	0.314791	0
TCGA-DU-6406	LGG	0.527485	0.314791	1
TCGA-DU-6410	LGG	0.0716767	0.314791	0
TCGA-DU-7011	LGG	0.0854904	0.314791	0
TCGA-DU-7012	LGG	0.355936	0.314791	1
TCGA-DU-7014	LGG	0.0864518	0.314791	0
TCGA-DU-7015	LGG	0.0810794	0.314791	0
TCGA-DU-7019	LGG	0.221882	0.314791	0
TCGA-DU-7298	LGG	0.136854	0.314791	0
TCGA-DU-7299	LGG	0.113949	0.314791	0
TCGA-DU-7300	LGG	0.118331	0.314791	0
TCGA-DU-7302	LGG	0.142161	0.314791	0
TCGA-DU-7306	LGG	0.0981875	0.314791	0
TCGA-DU-7309	LGG	0.154738	0.314791	0
TCGA-DU-8158	LGG	0.222476	0.314791	0
TCGA-DU-8161	LGG	0.34875	0.314791	1
TCGA-DU-8162	LGG	0.170886	0.314791	0
TCGA-DU-8163	LGG	0.160284	0.314791	0
TCGA-DU-8164	LGG	0.0539906	0.314791	0
TCGA-DU-8165	LGG	0.441973	0.314791	1
TCGA-DU-8166	LGG	0.121586	0.314791	0
TCGA-DU-8167	LGG	0.0986517	0.314791	0
TCGA-DU-8168	LGG	0.104428	0.314791	0
TCGA-DU-A5TP	LGG	0.190307	0.314791	0
TCGA-DU-A5TR	LGG	0.389174	0.314791	1
TCGA-DU-A5TS	LGG	0.226038	0.314791	0
TCGA-DU-A5TT	LGG	0.399848	0.314791	1
TCGA-DU-A5TU	LGG	0.129516	0.314791	0
TCGA-DU-A5TW	LGG	0.0903791	0.314791	0
TCGA-DU-A5TY	LGG	0.526515	0.314791	1
TCGA-DU-A6S2	LGG	0.128334	0.314791	0
TCGA-DU-A6S3	LGG	0.113853	0.314791	0
TCGA-DU-A6S6	LGG	0.134601	0.314791	0
TCGA-DU-A6S7	LGG	0.185864	0.314791	0
TCGA-DU-A6S8	LGG	0.111228	0.314791	0
TCGA-DU-A76K	LGG	0.132044	0.314791	0
TCGA-DU-A76L	LGG	0.178607	0.314791	0
TCGA-DU-A76O	LGG	0.101026	0.314791	0
TCGA-DU-A76R	LGG	0.0912863	0.314791	0
TCGA-DU-A7T6	LGG	0.105713	0.314791	0
TCGA-DU-A7T8	LGG	0.128148	0.314791	0
TCGA-DU-A7TA	LGG	0.0720919	0.314791	0
TCGA-DU-A7TB	LGG	0.331405	0.314791	1
TCGA-DU-A7TC	LGG	0.180884	0.314791	0
TCGA-DU-A7TD	LGG	0.371736	0.314791	1
TCGA-DU-A7TG	LGG	0.133549	0.314791	0
TCGA-DU-A7TI	LGG	0.118928	0.314791	0
TCGA-DU-A7TJ	LGG	0.515112	0.314791	1
TCGA-E1-5302	LGG	0.0917642	0.314791	0
TCGA-E1-5304	LGG	0.160936	0.314791	0
TCGA-E1-5311	LGG	0.120155	0.314791	0
TCGA-E1-5322	LGG	0.111178	0.314791	0
TCGA-E1-A7YD	LGG	0.432236	0.314791	1
TCGA-E1-A7YE	LGG	0.445677	0.314791	1
TCGA-E1-A7YH	LGG	0.23122	0.314791	0
TCGA-E1-A7YI	LGG	0.440377	0.314791	1
TCGA-E1-A7YJ	LGG	0.53639	0.314791	1
TCGA-E1-A7YK	LGG	0.319971	0.314791	1
TCGA-E1-A7YL	LGG	0.485344	0.314791	1
TCGA-E1-A7YM	LGG	0.261755	0.314791	0
TCGA-E1-A7YN	LGG	0.377928	0.314791	1
TCGA-E1-A7YO	LGG	0.143764	0.314791	0
TCGA-E1-A7YQ	LGG	0.315989	0.314791	1
TCGA-E1-A7YS	LGG	0.0791188	0.314791	0
TCGA-E1-A7YU	LGG	0.23163	0.314791	0
TCGA-E1-A7YV	LGG	0.135873	0.314791	0
TCGA-E1-A7YW	LGG	0.187999	0.314791	0
TCGA-E1-A7YY	LGG	0.176796	0.314791	0
TCGA-E1-A7Z2	LGG	0.239374	0.314791	0
TCGA-E1-A7Z3	LGG	0.15035	0.314791	0
TCGA-E1-A7Z4	LGG	0.0666375	0.314791	0
TCGA-E1-A7Z6	LGG	0.158958	0.314791	0
TCGA-F6-A8O3	LGG	0.0553537	0.314791	0
TCGA-F6-A8O4	LGG	0.0678529	0.314791	0
TCGA-FG-5962	LGG	0.151718	0.314791	0
TCGA-FG-5963	LGG	0.377326	0.314791	1
TCGA-FG-7634	LGG	0.0721387	0.314791	0
TCGA-FG-7637	LGG	0.0872755	0.314791	0
TCGA-FG-7638	LGG	0.115538	0.314791	0
TCGA-FG-7641	LGG	0.103845	0.314791	0
TCGA-FG-8181	LGG	0.151938	0.314791	0
TCGA-FG-8185	LGG	0.0888652	0.314791	0
TCGA-FG-8186	LGG	0.0850829	0.314791	0
TCGA-FG-8187	LGG	0.144539	0.314791	0
TCGA-FG-8188	LGG	0.138945	0.314791	0
TCGA-FG-8189	LGG	0.136093	0.314791	0
TCGA-FG-8191	LGG	0.0982144	0.314791	0
TCGA-FG-A4MU	LGG	0.421933	0.314791	1
TCGA-FG-A4MW	LGG	0.486183	0.314791	1
TCGA-FG-A4MX	LGG	0.260724	0.314791	0
TCGA-FG-A4MY	LGG	0.319344	0.314791	1
TCGA-FG-A60J	LGG	0.355855	0.314791	1
TCGA-FG-A60K	LGG	0.0696782	0.314791	0
TCGA-FG-A60L	LGG	0.275752	0.314791	0
TCGA-FG-A6IZ	LGG	0.110128	0.314791	0
TCGA-FG-A6J1	LGG	0.0584901	0.314791	0
TCGA-FG-A6J3	LGG	0.513211	0.314791	1
TCGA-FG-A70Y	LGG	0.132777	0.314791	0
TCGA-FG-A70Z	LGG	0.215361	0.314791	0
TCGA-FG-A710	LGG	0.0685	0.314791	0
TCGA-FG-A711	LGG	0.103203	0.314791	0
TCGA-FG-A713	LGG	0.22417	0.314791	0
TCGA-FG-A87N	LGG	0.37136	0.314791	1
TCGA-FG-A87Q	LGG	0.34919	0.314791	1
TCGA-HT-7467	LGG	0.216269	0.314791	0
TCGA-HT-7469	LGG	0.129179	0.314791	0
TCGA-HT-7470	LGG	0.0569192	0.314791	0
TCGA-HT-7471	LGG	0.0887894	0.314791	0
TCGA-HT-7474	LGG	0.0741357	0.314791	0
TCGA-HT-7477	LGG	0.371031	0.314791	1
TCGA-HT-7478	LGG	0.127809	0.314791	0
TCGA-HT-7479	LGG	0.145236	0.314791	0
TCGA-HT-7480	LGG	0.123103	0.314791	0
TCGA-HT-7482	LGG	0.110037	0.314791	0
TCGA-HT-7483	LGG	0.097118	0.314791	0
TCGA-HT-7485	LGG	0.117198	0.314791	0
TCGA-HT-7603	LGG	0.0739936	0.314791	0
TCGA-HT-7605	LGG	0.0900325	0.314791	0
TCGA-HT-7606	LGG	0.348575	0.314791	1
TCGA-HT-7607	LGG	0.181751	0.314791	0
TCGA-HT-7608	LGG	0.109317	0.314791	0
TCGA-HT-7609	LGG	0.109829	0.314791	0
TCGA-HT-7610	LGG	0.0742471	0.314791	0
TCGA-HT-7611	LGG	0.149054	0.314791	0
TCGA-HT-7616	LGG	0.208394	0.314791	0
TCGA-HT-7620	LGG	0.171848	0.314791	0
TCGA-HT-7676	LGG	0.129051	0.314791	0
TCGA-HT-7677	LGG	0.0679786	0.314791	0
TCGA-HT-7680	LGG	0.152986	0.314791	0
TCGA-HT-7681	LGG	0.098895	0.314791	0
TCGA-HT-7684	LGG	0.224588	0.314791	0
TCGA-HT-7686	LGG	0.153581	0.314791	0
TCGA-HT-7687	LGG	0.0963489	0.314791	0
TCGA-HT-7688	LGG	0.0752115	0.314791	0
TCGA-HT-7690	LGG	0.1426	0.314791	0
TCGA-HT-7691	LGG	0.103686	0.314791	0
TCGA-HT-7692	LGG	0.14106	0.314791	0
TCGA-HT-7693	LGG	0.0722304	0.314791	0
TCGA-HT-7694	LGG	0.086395	0.314791	0
TCGA-HT-7854	LGG	0.323748	0.314791	1
TCGA-HT-7855	LGG	0.0658536	0.314791	0
TCGA-HT-7856	LGG	0.0965583	0.314791	0
TCGA-HT-7857	LGG	0.425701	0.314791	1
TCGA-HT-7858	LGG	0.135438	0.314791	0
TCGA-HT-7860	LGG	0.44647	0.314791	1
TCGA-HT-7873	LGG	0.172611	0.314791	0
TCGA-HT-7874	LGG	0.112777	0.314791	0
TCGA-HT-7875	LGG	0.058797	0.314791	0
TCGA-HT-7877	LGG	0.113187	0.314791	0
TCGA-HT-7879	LGG	0.0944283	0.314791	0
TCGA-HT-7880	LGG	0.190421	0.314791	0
TCGA-HT-7881	LGG	0.122705	0.314791	0
TCGA-HT-7882	LGG	0.264317	0.314791	0
TCGA-HT-7884	LGG	0.119869	0.314791	0
TCGA-HT-7902	LGG	0.118298	0.314791	0
TCGA-HT-8010	LGG	0.15063	0.314791	0
TCGA-HT-8011	LGG	0.388232	0.314791	1
TCGA-HT-8012	LGG	0.109033	0.314791	0
TCGA-HT-8013	LGG	0.108839	0.314791	0
TCGA-HT-8015	LGG	0.0952861	0.314791	0
TCGA-HT-8018	LGG	0.0941411	0.314791	0
TCGA-HT-8019	LGG	0.187674	0.314791	0
TCGA-HT-8105	LGG	0.291192	0.314791	0
TCGA-HT-8107	LGG	0.132276	0.314791	0
TCGA-HT-8108	LGG	0.0924962	0.314791	0
TCGA-HT-8109	LGG	0.113524	0.314791	0
TCGA-HT-8110	LGG	0.353011	0.314791	1
TCGA-HT-8111	LGG	0.145291	0.314791	0
TCGA-HT-8113	LGG	0.108714	0.314791	0
TCGA-HT-8114	LGG	0.329599	0.314791	1
TCGA-HT-8558	LGG	0.120646	0.314791	0
TCGA-HT-8563	LGG	0.218796	0.314791	0
TCGA-HT-8564	LGG	0.0704454	0.314791	0
TCGA-HT-A4DS	LGG	0.433694	0.314791	1
TCGA-HT-A4DV	LGG	0.308898	0.314791	0
TCGA-HT-A5R5	LGG	0.123188	0.314791	0
TCGA-HT-A5R9	LGG	0.130562	0.314791	0
TCGA-HT-A5RA	LGG	0.450909	0.314791	1
TCGA-HT-A5RB	LGG	0.0912547	0.314791	0
TCGA-HT-A5RC	LGG	0.513735	0.314791	1
TCGA-HT-A614	LGG	0.0895978	0.314791	0
TCGA-HT-A615	LGG	0.132588	0.314791	0
TCGA-HT-A616	LGG	0.0907927	0.314791	0
TCGA-HT-A617	LGG	0.364188	0.314791	1
TCGA-HT-A618	LGG	0.312202	0.314791	0
TCGA-HT-A619	LGG	0.101319	0.314791	0
TCGA-HT-A61A	LGG	0.154656	0.314791	0
TCGA-HT-A61C	LGG	0.398903	0.314791	1
TCGA-HT-A74H	LGG	0.252702	0.314791	0
TCGA-HT-A74J	LGG	0.0919064	0.314791	0
TCGA-HT-A74K	LGG	0.174517	0.314791	0
TCGA-HT-A74L	LGG	0.0918822	0.314791	0
TCGA-HT-A74O	LGG	0.213284	0.314791	0
TCGA-HW-7490	LGG	0.153134	0.314791	0
TCGA-HW-7491	LGG	0.0707076	0.314791	0
TCGA-HW-7493	LGG	0.120612	0.314791	0
TCGA-HW-8319	LGG	0.0590401	0.314791	0
TCGA-HW-8320	LGG	0.105935	0.314791	0
TCGA-HW-8321	LGG	0.139002	0.314791	0
TCGA-HW-8322	LGG	0.05623	0.314791	0
TCGA-HW-A5KJ	LGG	0.0993369	0.314791	0
TCGA-HW-A5KK	LGG	0.483002	0.314791	1
TCGA-HW-A5KL	LGG	0.194469	0.314791	0
TCGA-HW-A5KM	LGG	0.15001	0.314791	0
TCGA-IK-8125	LGG	0.114533	0.314791	0
TCGA-KT-A74X	LGG	0.119516	0.314791	0
TCGA-KT-A7W1	LGG	0.25604	0.314791	0
TCGA-P5-A5ET	LGG	0.163641	0.314791	0
TCGA-P5-A5EU	LGG	0.483665	0.314791	1
TCGA-P5-A5EV	LGG	0.0519293	0.314791	0
TCGA-P5-A5EW	LGG	0.331114	0.314791	1
TCGA-P5-A5EX	LGG	0.217776	0.314791	0
TCGA-P5-A5EY	LGG	0.152597	0.314791	0
TCGA-P5-A5EZ	LGG	0.425747	0.314791	1
TCGA-P5-A5F0	LGG	0.103821	0.314791	0
TCGA-P5-A5F1	LGG	0.240054	0.314791	0
TCGA-P5-A5F2	LGG	0.239354	0.314791	0
TCGA-P5-A5F4	LGG	0.0895912	0.314791	0
TCGA-P5-A5F6	LGG	0.405757	0.314791	1
TCGA-P5-A72U	LGG	0.482035	0.314791	1
TCGA-P5-A72W	LGG	0.118651	0.314791	0
TCGA-P5-A72X	LGG	0.297825	0.314791	0
TCGA-P5-A72Z	LGG	0.133931	0.314791	0
TCGA-P5-A730	LGG	0.0706763	0.314791	0
TCGA-P5-A731	LGG	0.158936	0.314791	0
TCGA-P5-A733	LGG	0.139279	0.314791	0
TCGA-P5-A735	LGG	0.0649672	0.314791	0
TCGA-P5-A736	LGG	0.136968	0.314791	0
TCGA-P5-A737	LGG	0.196481	0.314791	0
TCGA-P5-A77W	LGG	0.183704	0.314791	0
TCGA-P5-A77X	LGG	0.087864	0.314791	0
TCGA-P5-A780	LGG	0.191794	0.314791	0
TCGA-P5-A781	LGG	0.0822085	0.314791	0
TCGA-QH-A65R	LGG	0.160082	0.314791	0
TCGA-QH-A65S	LGG	0.212037	0.314791	0
TCGA-QH-A65V	LGG	0.169645	0.314791	0
TCGA-QH-A65X	LGG	0.147293	0.314791	0
TCGA-QH-A65Z	LGG	0.22895	0.314791	0
TCGA-QH-A6CS	LGG	0.303828	0.314791	0
TCGA-QH-A6CU	LGG	0.139515	0.314791	0
TCGA-QH-A6CV	LGG	0.353918	0.314791	1
TCGA-QH-A6CW	LGG	0.224667	0.314791	0
TCGA-QH-A6CX	LGG	0.449501	0.314791	1
TCGA-QH-A6CY	LGG	0.114468	0.314791	0
TCGA-QH-A6CZ	LGG	0.0527082	0.314791	0
TCGA-QH-A6X3	LGG	0.100833	0.314791	0
TCGA-QH-A6X4	LGG	0.1085	0.314791	0
TCGA-QH-A6X5	LGG	0.149652	0.314791	0
TCGA-QH-A6X8	LGG	0.193246	0.314791	0
TCGA-QH-A6X9	LGG	0.0854627	0.314791	0
TCGA-QH-A6XA	LGG	0.172979	0.314791	0
TCGA-QH-A6XC	LGG	0.475857	0.314791	1
TCGA-QH-A86X	LGG	0.085725	0.314791	0
TCGA-QH-A870	LGG	0.146684	0.314791	0
TCGA-R8-A6MK	LGG	0.121687	0.314791	0
TCGA-R8-A6ML	LGG	0.0525408	0.314791	0
TCGA-R8-A6MO	LGG	0.288634	0.314791	0
TCGA-R8-A73M	LGG	0.0859493	0.314791	0
TCGA-RY-A83X	LGG	0.0883111	0.314791	0
TCGA-RY-A83Y	LGG	0.273845	0.314791	0
TCGA-RY-A83Z	LGG	0.0880037	0.314791	0
TCGA-RY-A840	LGG	0.154624	0.314791	0
TCGA-RY-A843	LGG	0.0740555	0.314791	0
TCGA-RY-A845	LGG	0.0824361	0.314791	0
TCGA-RY-A847	LGG	0.0884644	0.314791	0
TCGA-S9-A6TS	LGG	0.129817	0.314791	0
TCGA-S9-A6TU	LGG	0.198753	0.314791	0
TCGA-S9-A6TV	LGG	0.0891241	0.314791	0
TCGA-S9-A6TW	LGG	0.0730309	0.314791	0
TCGA-S9-A6TX	LGG	0.0854513	0.314791	0
TCGA-S9-A6TY	LGG	0.0988806	0.314791	0
TCGA-S9-A6TZ	LGG	0.159992	0.314791	0
TCGA-S9-A6U0	LGG	0.483495	0.314791	1
TCGA-S9-A6U1	LGG	0.155115	0.314791	0
TCGA-S9-A6U2	LGG	0.0996811	0.314791	0
TCGA-S9-A6U5	LGG	0.10257	0.314791	0
TCGA-S9-A6U6	LGG	0.111131	0.314791	0
TCGA-S9-A6U8	LGG	0.271643	0.314791	0
TCGA-S9-A6U9	LGG	0.124844	0.314791	0
TCGA-S9-A6UA	LGG	0.500626	0.314791	1
TCGA-S9-A6UB	LGG	0.0633305	0.314791	0
TCGA-S9-A6WD	LGG	0.147579	0.314791	0
TCGA-S9-A6WE	LGG	0.0638293	0.314791	0
TCGA-S9-A6WG	LGG	0.32202	0.314791	1
TCGA-S9-A6WH	LGG	0.0649451	0.314791	0
TCGA-S9-A6WI	LGG	0.149495	0.314791	0
TCGA-S9-A6WL	LGG	0.193861	0.314791	0
TCGA-S9-A6WM	LGG	0.513928	0.314791	1
TCGA-S9-A6WN	LGG	0.195918	0.314791	0
TCGA-S9-A6WO	LGG	0.111409	0.314791	0
TCGA-S9-A6WP	LGG	0.173678	0.314791	0
TCGA-S9-A6WQ	LGG	0.0776488	0.314791	0
TCGA-S9-A7IQ	LGG	0.0808256	0.314791	0
TCGA-S9-A7IS	LGG	0.417702	0.314791	1
TCGA-S9-A7IX	LGG	0.380171	0.314791	1
TCGA-S9-A7IY	LGG	0.206249	0.314791	0
TCGA-S9-A7IZ	LGG	0.263402	0.314791	0
TCGA-S9-A7J0	LGG	0.243834	0.314791	0
TCGA-S9-A7J1	LGG	0.126115	0.314791	0
TCGA-S9-A7J2	LGG	0.0917026	0.314791	0
TCGA-S9-A7J3	LGG	0.153979	0.314791	0
TCGA-S9-A7QW	LGG	0.104046	0.314791	0
TCGA-S9-A7QX	LGG	0.292174	0.314791	0
TCGA-S9-A7QY	LGG	0.105364	0.314791	0
TCGA-S9-A7QZ	LGG	0.0701777	0.314791	0
TCGA-S9-A7R1	LGG	0.0947894	0.314791	0
TCGA-S9-A7R2	LGG	0.284714	0.314791	0
TCGA-S9-A7R3	LGG	0.0974812	0.314791	0
TCGA-S9-A7R4	LGG	0.146589	0.314791	0
TCGA-S9-A7R7	LGG	0.289043	0.314791	0
TCGA-S9-A7R8	LGG	0.394718	0.314791	1
TCGA-S9-A89V	LGG	0.177783	0.314791	0
TCGA-S9-A89Z	LGG	0.432988	0.314791	1
TCGA-TM-A7C3	LGG	0.374003	0.314791	1
TCGA-TM-A7C4	LGG	0.0651077	0.314791	0
TCGA-TM-A7C5	LGG	0.0832776	0.314791	0
TCGA-TM-A7CA	LGG	0.172728	0.314791	0
TCGA-TM-A84B	LGG	0.307897	0.314791	0
TCGA-TM-A84C	LGG	0.269331	0.314791	0
TCGA-TM-A84F	LGG	0.172287	0.314791	0
TCGA-TM-A84G	LGG	0.0583886	0.314791	0
TCGA-TM-A84H	LGG	0.178296	0.314791	0
TCGA-TM-A84I	LGG	0.155127	0.314791	0
TCGA-TM-A84J	LGG	0.264747	0.314791	0
TCGA-TM-A84L	LGG	0.181362	0.314791	0
TCGA-TM-A84M	LGG	0.17294	0.314791	0
TCGA-TM-A84O	LGG	0.128689	0.314791	0
TCGA-TM-A84Q	LGG	0.129708	0.314791	0
TCGA-TM-A84R	LGG	0.327516	0.314791	1
TCGA-TM-A84S	LGG	0.0999586	0.314791	0
TCGA-TM-A84T	LGG	0.116003	0.314791	0
TCGA-TQ-A7RF	LGG	0.181035	0.314791	0
TCGA-TQ-A7RG	LGG	0.081862	0.314791	0
TCGA-TQ-A7RH	LGG	0.205884	0.314791	0
TCGA-TQ-A7RI	LGG	0.102469	0.314791	0
TCGA-TQ-A7RJ	LGG	0.1638	0.314791	0
TCGA-TQ-A7RM	LGG	0.0992903	0.314791	0
TCGA-TQ-A7RN	LGG	0.105267	0.314791	0
TCGA-TQ-A7RO	LGG	0.0643016	0.314791	0
TCGA-TQ-A7RP	LGG	0.322788	0.314791	1
TCGA-TQ-A7RQ	LGG	0.0917724	0.314791	0
TCGA-TQ-A7RR	LGG	0.149377	0.314791	0
TCGA-TQ-A7RS	LGG	0.102201	0.314791	0
TCGA-TQ-A7RW	LGG	0.27738	0.314791	0
TCGA-VM-A8C8	LGG	0.314421	0.314791	0
TCGA-VM-A8C9	LGG	0.426498	0.314791	1
TCGA-VM-A8CA	LGG	0.322653	0.314791	1
TCGA-VM-A8CD	LGG	0.384379	0.314791	1
TCGA-VM-A8CE	LGG	0.199217	0.314791	0
TCGA-VM-A8CF	LGG	0.450426	0.314791	1
TCGA-VM-A8CH	LGG	0.203035	0.314791	0
TCGA-VV-A829	LGG	0.387951	0.314791	1
TCGA-VV-A86M	LGG	0.141569	0.314791	0
TCGA-VW-A7QS	LGG	0.102495	0.314791	0
TCGA-VW-A8FI	LGG	0.404428	0.314791	1
TCGA-W9-A837	LGG	0.124361	0.314791	0
TCGA-WH-A86K	LGG	0.0689574	0.314791	0
TCGA-WY-A858	LGG	0.228389	0.314791	0
TCGA-WY-A859	LGG	0.210978	0.314791	0
TCGA-WY-A85A	LGG	0.109732	0.314791	0
TCGA-WY-A85B	LGG	0.148354	0.314791	0
TCGA-WY-A85C	LGG	0.0968487	0.314791	0
TCGA-WY-A85D	LGG	0.0623437	0.314791	0
TCGA-WY-A85E	LGG	0.0789515	0.314791	0
TCGA-3M-AB46	STAD	0.560449	0.226674	1
TCGA-3M-AB47	STAD	0.0500513	0.226674	0
TCGA-B7-A5TI	STAD	0.0962077	0.226674	0
TCGA-B7-A5TJ	STAD	0.479083	0.226674	1
TCGA-B7-A5TK	STAD	0.171104	0.226674	0
TCGA-B7-A5TN	STAD	0.473288	0.226674	1
TCGA-BR-4361	STAD	0.162311	0.226674	0
TCGA-BR-4371	STAD	0.160565	0.226674	0
TCGA-BR-6563	STAD	0.0586957	0.226674	0
TCGA-BR-6709	STAD	0.0506943	0.226674	0
TCGA-BR-7196	STAD	0.0688296	0.226674	0
TCGA-BR-7197	STAD	0.155786	0.226674	0
TCGA-BR-7704	STAD	0.166783	0.226674	0
TCGA-BR-7707	STAD	0.0697046	0.226674	0
TCGA-BR-7715	STAD	0.46384	0.226674	1
TCGA-BR-7716	STAD	0.248315	0.226674	1
TCGA-BR-7717	STAD	0.414381	0.226674	1
TCGA-BR-7723	STAD	0.551732	0.226674	1
TCGA-BR-7851	STAD	0.20427	0.226674	0
TCGA-BR-7901	STAD	0.264949	0.226674	1
TCGA-BR-7957	STAD	0.0717118	0.226674	0
TCGA-BR-7958	STAD	0.113182	0.226674	0
TCGA-BR-7959	STAD	0.166716	0.226674	0
TCGA-BR-8059	STAD	0.219773	0.226674	0
TCGA-BR-8060	STAD	0.394113	0.226674	1
TCGA-BR-8077	STAD	0.179182	0.226674	0
TCGA-BR-8080	STAD	0.103304	0.226674	0
TCGA-BR-8081	STAD	0.066643	0.226674	0
TCGA-BR-8284	STAD	0.0518227	0.226674	0
TCGA-BR-8286	STAD	0.287542	0.226674	1
TCGA-BR-8289	STAD	0.219621	0.226674	0
TCGA-BR-8291	STAD	0.0928359	0.226674	0
TCGA-BR-8295	STAD	0.54082	0.226674	1
TCGA-BR-8296	STAD	0.173522	0.226674	0
TCGA-BR-8297	STAD	0.074266	0.226674	0
TCGA-BR-8361	STAD	0.10703	0.226674	0
TCGA-BR-8364	STAD	0.0560076	0.226674	0
TCGA-BR-8365	STAD	0.0584054	0.226674	0
TCGA-BR-8366	STAD	0.0695918	0.226674	0
TCGA-BR-8367	STAD	0.0546264	0.226674	0
TCGA-BR-8368	STAD	0.123918	0.226674	0
TCGA-BR-8369	STAD	0.114768	0.226674	0
TCGA-BR-8371	STAD	0.0478209	0.226674	0
TCGA-BR-8372	STAD	0.18809	0.226674	0
TCGA-BR-8380	STAD	0.0651668	0.226674	0
TCGA-BR-8382	STAD	0.149397	0.226674	0
TCGA-BR-8384	STAD	0.0512635	0.226674	0
TCGA-BR-8484	STAD	0.30599	0.226674	1
TCGA-BR-8485	STAD	0.523617	0.226674	1
TCGA-BR-8487	STAD	0.11565	0.226674	0
TCGA-BR-8588	STAD	0.0587055	0.226674	0
TCGA-BR-8589	STAD	0.167855	0.226674	0
TCGA-BR-8590	STAD	0.118268	0.226674	0
TCGA-BR-8591	STAD	0.184155	0.226674	0
TCGA-BR-8592	STAD	0.046595	0.226674	0
TCGA-BR-8676	STAD	0.142725	0.226674	0
TCGA-BR-8677	STAD	0.0769679	0.226674	0
TCGA-BR-8678	STAD	0.643144	0.226674	1
TCGA-BR-8679	STAD	0.238084	0.226674	1
TCGA-BR-8680	STAD	0.242088	0.226674	1
TCGA-BR-8683	STAD	0.14115	0.226674	0
TCGA-BR-8686	STAD	0.059351	0.226674	0
TCGA-BR-8687	STAD	0.194227	0.226674	0
TCGA-BR-A44T	STAD	0.0725101	0.226674	0
TCGA-BR-A44U	STAD	0.518464	0.226674	1
TCGA-BR-A4CR	STAD	0.651593	0.226674	1
TCGA-BR-A4CS	STAD	0.702922	0.226674	1
TCGA-BR-A4IV	STAD	0.0993495	0.226674	0
TCGA-BR-A4J5	STAD	0.110489	0.226674	0
TCGA-BR-A4J6	STAD	0.257479	0.226674	1
TCGA-BR-A4J7	STAD	0.170776	0.226674	0
TCGA-BR-A4J8	STAD	0.178649	0.226674	0
TCGA-BR-A4J9	STAD	0.183417	0.226674	0
TCGA-BR-A4PF	STAD	0.471205	0.226674	1
TCGA-BR-A4QL	STAD	0.19642	0.226674	0
TCGA-CD-5804	STAD	0.198496	0.226674	0
TCGA-CD-8524	STAD	0.148941	0.226674	0
TCGA-CD-8525	STAD	0.260453	0.226674	1
TCGA-CD-8526	STAD	0.148584	0.226674	0
TCGA-CD-8527	STAD	0.518258	0.226674	1
TCGA-CD-8528	STAD	0.420973	0.226674	1
TCGA-CD-8530	STAD	0.0906841	0.226674	0
TCGA-CD-8531	STAD	0.138911	0.226674	0
TCGA-CD-8532	STAD	0.0808333	0.226674	0
TCGA-CD-8533	STAD	0.295247	0.226674	1
TCGA-CD-8534	STAD	0.0767752	0.226674	0
TCGA-CD-8535	STAD	0.428471	0.226674	1
TCGA-CD-A486	STAD	0.525721	0.226674	1
TCGA-CD-A487	STAD	0.333495	0.226674	1
TCGA-CD-A489	STAD	0.145036	0.226674	0
TCGA-CD-A48A	STAD	0.398599	0.226674	1
TCGA-CD-A48C	STAD	0.176248	0.226674	0
TCGA-CD-A4MG	STAD	0.253029	0.226674	1
TCGA-CD-A4MH	STAD	0.553584	0.226674	1
TCGA-CG-4438	STAD	0.334292	0.226674	1
TCGA-CG-5716	STAD	0.159921	0.226674	0
TCGA-D7-8572	STAD	0.193843	0.226674	0
TCGA-D7-8573	STAD	0.518999	0.226674	1
TCGA-D7-8574	STAD	0.0523352	0.226674	0
TCGA-D7-8575	STAD	0.0940212	0.226674	0
TCGA-D7-8576	STAD	0.137185	0.226674	0
TCGA-D7-8578	STAD	0.224565	0.226674	0
TCGA-D7-8579	STAD	0.0529428	0.226674	0
TCGA-D7-A4YU	STAD	0.0613429	0.226674	0
TCGA-D7-A4Z0	STAD	0.0722833	0.226674	0
TCGA-D7-A6EV	STAD	0.433119	0.226674	1
TCGA-D7-A6EX	STAD	0.166624	0.226674	0
TCGA-D7-A6EY	STAD	0.0546685	0.226674	0
TCGA-D7-A6EZ	STAD	0.155828	0.226674	0
TCGA-D7-A6F0	STAD	0.584501	0.226674	1
TCGA-D7-A6F2	STAD	0.354023	0.226674	1
TCGA-D7-A747	STAD	0.0540494	0.226674	0
TCGA-D7-A748	STAD	0.290967	0.226674	1
TCGA-D7-A74A	STAD	0.337324	0.226674	1
TCGA-EQ-8122	STAD	0.273435	0.226674	1
TCGA-F1-A448	STAD	0.395948	0.226674	1
TCGA-F1-A72C	STAD	0.4375	0.226674	1
TCGA-FP-7735	STAD	0.211277	0.226674	0
TCGA-FP-7829	STAD	0.169456	0.226674	0
TCGA-FP-7916	STAD	0.0505505	0.226674	0
TCGA-FP-8099	STAD	0.202848	0.226674	0
TCGA-FP-8209	STAD	0.0573962	0.226674	0
TCGA-FP-8211	STAD	0.147829	0.226674	0
TCGA-FP-8631	STAD	0.472614	0.226674	1
TCGA-FP-A4BF	STAD	0.178049	0.226674	0
TCGA-FP-A8CX	STAD	0.281339	0.226674	1
TCGA-FP-A9TM	STAD	0.115789	0.226674	0
TCGA-HF-7131	STAD	0.322665	0.226674	1
TCGA-HF-7132	STAD	0.0949643	0.226674	0
TCGA-HF-7133	STAD	0.117249	0.226674	0
TCGA-HF-7134	STAD	0.111603	0.226674	0
TCGA-HF-A5NB	STAD	0.241309	0.226674	1
TCGA-HJ-7597	STAD	0.245703	0.226674	1
TCGA-HU-8238	STAD	0.183768	0.226674	0
TCGA-HU-8244	STAD	0.176465	0.226674	0
TCGA-HU-8249	STAD	0.30444	0.226674	1
TCGA-HU-8602	STAD	0.128068	0.226674	0
TCGA-HU-8604	STAD	0.164973	0.226674	0
TCGA-HU-8610	STAD	0.347076	0.226674	1
TCGA-HU-A4G2	STAD	0.544994	0.226674	1
TCGA-HU-A4G3	STAD	0.400745	0.226674	1
TCGA-HU-A4G8	STAD	0.283796	0.226674	1
TCGA-HU-A4G9	STAD	0.300843	0.226674	1
TCGA-HU-A4GC	STAD	0.210507	0.226674	0
TCGA-HU-A4GD	STAD	0.555031	0.226674	1
TCGA-HU-A4GF	STAD	0.622535	0.226674	1
TCGA-HU-A4GH	STAD	0.593016	0.226674	1
TCGA-HU-A4GJ	STAD	0.0571903	0.226674	0
TCGA-HU-A4GP	STAD	0.228397	0.226674	1
TCGA-HU-A4GQ	STAD	0.481248	0.226674	1
TCGA-HU-A4GT	STAD	0.448045	0.226674	1
TCGA-HU-A4GU	STAD	0.69998	0.226674	1
TCGA-HU-A4GX	STAD	0.283776	0.226674	1
TCGA-HU-A4GY	STAD	0.145408	0.226674	0
TCGA-HU-A4H2	STAD	0.61758	0.226674	1
TCGA-HU-A4H3	STAD	0.360037	0.226674	1
TCGA-HU-A4H4	STAD	0.147838	0.226674	0
TCGA-HU-A4H5	STAD	0.4901	0.226674	1
TCGA-HU-A4H6	STAD	0.22297	0.226674	0
TCGA-HU-A4H8	STAD	0.175903	0.226674	0
TCGA-HU-A4HB	STAD	0.111346	0.226674	0
TCGA-HU-A4HD	STAD	0.57289	0.226674	1
TCGA-IN-7808	STAD	0.112635	0.226674	0
TCGA-IN-8462	STAD	0.169756	0.226674	0
TCGA-IN-8663	STAD	0.635101	0.226674	1
TCGA-IN-A6RI	STAD	0.606827	0.226674	1
TCGA-IN-A6RJ	STAD	0.131823	0.226674	0
TCGA-IN-A6RL	STAD	0.388419	0.226674	1
TCGA-IN-A6RN	STAD	0.500442	0.226674	1
TCGA-IN-A6RO	STAD	0.643352	0.226674	1
TCGA-IN-A6RR	STAD	0.719758	0.226674	1
TCGA-IN-A6RS	STAD	0.422194	0.226674	1
TCGA-IN-A7NR	STAD	0.338255	0.226674	1
TCGA-IN-A7NT	STAD	0.51012	0.226674	1
TCGA-IN-A7NU	STAD	0.21935	0.226674	0
TCGA-IN-AB1V	STAD	0.194503	0.226674	0
TCGA-IN-AB1X	STAD	0.123399	0.226674	0
TCGA-IP-7968	STAD	0.107575	0.226674	0
TCGA-KB-A6F7	STAD	0.276097	0.226674	1
TCGA-KB-A93G	STAD	0.108291	0.226674	0
TCGA-KB-A93H	STAD	0.734643	0.226674	1
TCGA-KB-A93J	STAD	0.286829	0.226674	1
TCGA-MX-A5UG	STAD	0.0586386	0.226674	0
TCGA-MX-A5UJ	STAD	0.0918064	0.226674	0
TCGA-MX-A663	STAD	0.134626	0.226674	0
TCGA-MX-A666	STAD	0.479823	0.226674	1
TCGA-RD-A7BS	STAD	0.35798	0.226674	1
TCGA-RD-A7BT	STAD	0.602187	0.226674	1
TCGA-RD-A7BW	STAD	0.152414	0.226674	0
TCGA-RD-A7C1	STAD	0.37349	0.226674	1
TCGA-RD-A8MV	STAD	0.179811	0.226674	0
TCGA-RD-A8MW	STAD	0.127068	0.226674	0
TCGA-RD-A8N0	STAD	0.129697	0.226674	0
TCGA-RD-A8N1	STAD	0.119302	0.226674	0
TCGA-RD-A8N2	STAD	0.0888	0.226674	0
TCGA-RD-A8N4	STAD	0.0841184	0.226674	0
TCGA-RD-A8N5	STAD	0.153931	0.226674	0
TCGA-RD-A8N6	STAD	0.119958	0.226674	0
TCGA-RD-A8N9	STAD	0.112304	0.226674	0
TCGA-RD-A8NB	STAD	0.211945	0.226674	0
TCGA-SW-A7EA	STAD	0.24648	0.226674	1
TCGA-SW-A7EB	STAD	0.109762	0.226674	0
TCGA-VQ-A8DT	STAD	0.340216	0.226674	1
TCGA-VQ-A8DU	STAD	0.630121	0.226674	1
TCGA-VQ-A8DV	STAD	0.717696	0.226674	1
TCGA-VQ-A8DZ	STAD	0.567904	0.226674	1
TCGA-VQ-A8E0	STAD	0.348926	0.226674	1
TCGA-VQ-A8E2	STAD	0.381848	0.226674	1
TCGA-VQ-A8E3	STAD	0.146838	0.226674	0
TCGA-VQ-A8E7	STAD	0.218114	0.226674	0
TCGA-VQ-A8P2	STAD	0.364897	0.226674	1
TCGA-VQ-A8P3	STAD	0.254318	0.226674	1
TCGA-VQ-A8P5	STAD	0.451602	0.226674	1
TCGA-VQ-A8P8	STAD	0.107685	0.226674	0
TCGA-VQ-A8PB	STAD	0.391303	0.226674	1
TCGA-VQ-A8PC	STAD	0.166838	0.226674	0
TCGA-VQ-A8PD	STAD	0.162185	0.226674	0
TCGA-VQ-A8PE	STAD	0.676092	0.226674	1
TCGA-VQ-A8PF	STAD	0.115911	0.226674	0
TCGA-VQ-A8PH	STAD	0.226212	0.226674	0
TCGA-VQ-A8PJ	STAD	0.695326	0.226674	1
TCGA-VQ-A8PK	STAD	0.376901	0.226674	1
TCGA-VQ-A8PM	STAD	0.380608	0.226674	1
TCGA-VQ-A8PO	STAD	0.11495	0.226674	0
TCGA-VQ-A8PP	STAD	0.108563	0.226674	0
TCGA-VQ-A8PQ	STAD	0.0669257	0.226674	0
TCGA-VQ-A8PU	STAD	0.427084	0.226674	1
TCGA-VQ-A8PX	STAD	0.330273	0.226674	1
TCGA-VQ-A91A	STAD	0.197191	0.226674	0
TCGA-VQ-A91D	STAD	0.217215	0.226674	0
TCGA-VQ-A91E	STAD	0.410897	0.226674	1
TCGA-VQ-A91K	STAD	0.211665	0.226674	0
TCGA-VQ-A91N	STAD	0.418049	0.226674	1
TCGA-VQ-A91Q	STAD	0.324233	0.226674	1
TCGA-VQ-A91S	STAD	0.413696	0.226674	1
TCGA-VQ-A91U	STAD	0.320926	0.226674	1
TCGA-VQ-A91V	STAD	0.469897	0.226674	1
TCGA-VQ-A91X	STAD	0.631212	0.226674	1
TCGA-VQ-A91Y	STAD	0.0915497	0.226674	0
TCGA-VQ-A91Z	STAD	0.691376	0.226674	1
TCGA-VQ-A922	STAD	0.555191	0.226674	1
TCGA-VQ-A923	STAD	0.0580264	0.226674	0
TCGA-VQ-A924	STAD	0.121484	0.226674	0
TCGA-VQ-A925	STAD	0.407411	0.226674	1
TCGA-VQ-A927	STAD	0.29649	0.226674	1
TCGA-VQ-A928	STAD	0.455386	0.226674	1
TCGA-VQ-A92D	STAD	0.570281	0.226674	1
TCGA-VQ-A94O	STAD	0.721121	0.226674	1
TCGA-VQ-A94P	STAD	0.0888011	0.226674	0
TCGA-VQ-A94R	STAD	0.148263	0.226674	0
TCGA-VQ-A94T	STAD	0.509658	0.226674	1
TCGA-VQ-A94U	STAD	0.0956138	0.226674	0
TCGA-VQ-AA64	STAD	0.474702	0.226674	1
TCGA-VQ-AA68	STAD	0.446409	0.226674	1
TCGA-VQ-AA69	STAD	0.19132	0.226674	0
TCGA-VQ-AA6A	STAD	0.574542	0.226674	1
TCGA-VQ-AA6D	STAD	0.574642	0.226674	1
TCGA-VQ-AA6F	STAD	0.265202	0.226674	1
TCGA-VQ-AA6G	STAD	0.432414	0.226674	1
TCGA-VQ-AA6J	STAD	0.382765	0.226674	1
TCGA-VQ-AA6K	STAD	0.292894	0.226674	1
TCGA-ZA-A8F6	STAD	0.0646212	0.226674	0
TCGA-ZQ-A9CR	STAD	0.1595	0.226674	0
TCGA-02-0047	GBM	0.334229	0.652203	0
TCGA-02-0055	GBM	0.565539	0.652203	0
TCGA-02-2486	GBM	0.522351	0.652203	0
TCGA-06-0129	GBM	0.686211	0.652203	1
TCGA-06-0130	GBM	0.445561	0.652203	0
TCGA-06-0132	GBM	0.407984	0.652203	0
TCGA-06-0138	GBM	0.436528	0.652203	0
TCGA-06-0139	GBM	0.40897	0.652203	0
TCGA-06-0141	GBM	0.427504	0.652203	0
TCGA-06-0156	GBM	0.76113	0.652203	1
TCGA-06-0158	GBM	0.7542	0.652203	1
TCGA-06-0168	GBM	0.784872	0.652203	1
TCGA-06-0174	GBM	0.870685	0.652203	1
TCGA-06-0178	GBM	0.817636	0.652203	1
TCGA-06-0184	GBM	0.64364	0.652203	0
TCGA-06-0187	GBM	0.774293	0.652203	1
TCGA-06-0211	GBM	0.82954	0.652203	1
TCGA-06-0219	GBM	0.744945	0.652203	1
TCGA-06-0238	GBM	0.420102	0.652203	0
TCGA-06-0644	GBM	0.449708	0.652203	0
TCGA-06-0645	GBM	0.734614	0.652203	1
TCGA-06-0646	GBM	0.749107	0.652203	1
TCGA-06-0649	GBM	0.398497	0.652203	0
TCGA-06-0743	GBM	0.726127	0.652203	1
TCGA-06-0747	GBM	0.818814	0.652203	1
TCGA-06-0749	GBM	0.5649	0.652203	0
TCGA-06-0750	GBM	0.429082	0.652203	0
TCGA-06-0878	GBM	0.808962	0.652203	1
TCGA-06-0882	GBM	0.527452	0.652203	0
TCGA-06-1804	GBM	0.814229	0.652203	1
TCGA-06-2558	GBM	0.793978	0.652203	1
TCGA-06-2559	GBM	0.831536	0.652203	1
TCGA-06-2561	GBM	0.4813	0.652203	0
TCGA-06-2562	GBM	0.747209	0.652203	1
TCGA-06-2563	GBM	0.829883	0.652203	1
TCGA-06-2564	GBM	0.693737	0.652203	1
TCGA-06-2565	GBM	0.872166	0.652203	1
TCGA-06-2567	GBM	0.770996	0.652203	1
TCGA-06-2569	GBM	0.80277	0.652203	1
TCGA-06-5856	GBM	0.799693	0.652203	1
TCGA-06-5858	GBM	0.67879	0.652203	1
TCGA-06-5859	GBM	0.681972	0.652203	1
TCGA-08-0386	GBM	0.844662	0.652203	1
TCGA-12-0616	GBM	0.625682	0.652203	0
TCGA-12-0618	GBM	0.877758	0.652203	1
TCGA-12-0619	GBM	0.791613	0.652203	1
TCGA-12-0821	GBM	0.685533	0.652203	1
TCGA-12-1597	GBM	0.80207	0.652203	1
TCGA-12-3650	GBM	0.861042	0.652203	1
TCGA-12-3652	GBM	0.866553	0.652203	1
TCGA-12-3653	GBM	0.819218	0.652203	1
TCGA-12-5295	GBM	0.623373	0.652203	0
TCGA-12-5299	GBM	0.759164	0.652203	1
TCGA-14-0781	GBM	0.433383	0.652203	0
TCGA-14-0787	GBM	0.682653	0.652203	1
TCGA-14-0789	GBM	0.471157	0.652203	0
TCGA-14-0790	GBM	0.753539	0.652203	1
TCGA-14-0817	GBM	0.835138	0.652203	1
TCGA-14-0871	GBM	0.81366	0.652203	1
TCGA-14-1825	GBM	0.836513	0.652203	1
TCGA-14-1829	GBM	0.419052	0.652203	0
TCGA-15-0742	GBM	0.868257	0.652203	1
TCGA-16-0846	GBM	0.666998	0.652203	1
TCGA-16-1045	GBM	0.473317	0.652203	0
TCGA-19-0957	GBM	0.769647	0.652203	1
TCGA-19-1390	GBM	0.810824	0.652203	1
TCGA-19-1787	GBM	0.53511	0.652203	0
TCGA-19-2619	GBM	0.847193	0.652203	1
TCGA-19-2625	GBM	0.516777	0.652203	0
TCGA-19-4065	GBM	0.486021	0.652203	0
TCGA-26-1442	GBM	0.737129	0.652203	1
TCGA-26-5133	GBM	0.852734	0.652203	1
TCGA-26-5134	GBM	0.832837	0.652203	1
TCGA-26-5136	GBM	0.667691	0.652203	1
TCGA-26-5139	GBM	0.760187	0.652203	1
TCGA-27-1830	GBM	0.464115	0.652203	0
TCGA-27-1832	GBM	0.350217	0.652203	0
TCGA-27-1834	GBM	0.412351	0.652203	0
TCGA-27-1835	GBM	0.789009	0.652203	1
TCGA-27-1837	GBM	0.685309	0.652203	1
TCGA-27-2519	GBM	0.535962	0.652203	0
TCGA-27-2521	GBM	0.810081	0.652203	1
TCGA-27-2524	GBM	0.831237	0.652203	1
TCGA-27-2526	GBM	0.394021	0.652203	0
TCGA-28-1747	GBM	0.740688	0.652203	1
TCGA-28-1753	GBM	0.813403	0.652203	1
TCGA-28-2499	GBM	0.420517	0.652203	0
TCGA-28-2509	GBM	0.464391	0.652203	0
TCGA-28-2513	GBM	0.438176	0.652203	0
TCGA-28-2514	GBM	0.790898	0.652203	1
TCGA-28-5204	GBM	0.848795	0.652203	1
TCGA-28-5207	GBM	0.838159	0.652203	1
TCGA-28-5208	GBM	0.769274	0.652203	1
TCGA-28-5209	GBM	0.848371	0.652203	1
TCGA-28-5213	GBM	0.393748	0.652203	0
TCGA-28-5215	GBM	0.585055	0.652203	0
TCGA-28-5216	GBM	0.807847	0.652203	1
TCGA-28-5218	GBM	0.588766	0.652203	0
TCGA-28-5220	GBM	0.477907	0.652203	0
TCGA-32-1980	GBM	0.738191	0.652203	1
TCGA-32-1982	GBM	0.737742	0.652203	1
TCGA-32-2615	GBM	0.505204	0.652203	0
TCGA-32-2616	GBM	0.596624	0.652203	0
TCGA-32-2632	GBM	0.608324	0.652203	0
TCGA-32-2634	GBM	0.806895	0.652203	1
TCGA-32-2638	GBM	0.832001	0.652203	1
TCGA-32-4213	GBM	0.459782	0.652203	0
TCGA-32-5222	GBM	0.784917	0.652203	1
TCGA-41-2571	GBM	0.803152	0.652203	1
TCGA-41-2572	GBM	0.751777	0.652203	1
TCGA-41-3915	GBM	0.430138	0.652203	0
TCGA-41-4097	GBM	0.377088	0.652203	0
TCGA-76-4925	GBM	0.808008	0.652203	1
TCGA-76-4926	GBM	0.641541	0.652203	0
TCGA-76-4927	GBM	0.769818	0.652203	1
TCGA-76-4928	GBM	0.730075	0.652203	1
TCGA-76-4929	GBM	0.738327	0.652203	1
TCGA-76-4931	GBM	0.844328	0.652203	1
TCGA-76-4932	GBM	0.855525	0.652203	1
